# Pathogenic Viruses, Genome Integrations, and Viral::Human Chimeric Transcripts Detected by VirusIntegrationFinder Across >30k Human Tumor and Normal Samples

**DOI:** 10.1101/2025.03.10.642430

**Authors:** Brian J. Haas, Anne Van Arsdale, Alexander Dobin, Maxwell Brown, Joshua Gould, Christophe Georgescu, Eleanor Agosta, Sylvain Baulande, Ismail Jamail, Maud Kamal, Ivan Bièche, Jack Lenz, Christina Montagna, Aziz Al’Khafaji

**Affiliations:** Broad Institute of MIT and Harvard, Cambridge MA, 02142, USA; Department of Obstetrics Gynecology and Women’s Health, Albert Einstein College of Medicine, Bronx, NY, 10461, USA; Department of Genetics, Albert Einstein College of Medicine, Bronx, NY, 10461, USA; Cold Spring Harbor Laboratory, New York, NY 11724, USA; Rutgers Cancer Institute of New Jersey, 195 Little Albany St., New Brunswick, NJ, 08901, USA; Institut Curie, PSL University, ICGex Next-Generation Sequencing Platform, 75005 Paris, France; Department of Drug Development and Innovation, Institut Curie, PSL Research University, 75005 Paris & 92210, Saint-Cloud, France; Faculty of Pharmaceutical and Biological Sciences, INSERM U1016, Paris Descartes University, 75005, Paris, France; Rutgers Cancer Institute, 195 Little Albany St., New Brunswick, NJ, 08901, USA

## Abstract

Viruses are a leading cause of human morbidity and mortality. Certain viruses, including human papillomaviruses (HPVs), play a significant role in the etiology of cancer. Detection of viral DNA insertions in the human genome from next generation sequencing data defines viral associations with cancer and other diseases, identifies impacted organs and tissues, provides insights into disease mechanisms and has the potential to enhance clinical evaluations. In this study, we developed VirusIntegrationFinder (CTAT-VIF), a tool for surveying human genome insertions of various human viruses using both DNA and RNA sequencing data. We applied CTAT-VIF to analyze a dataset of over 30,000 tumor and normal samples, as well as more than 1,000 cancer cell lines. This effort resulted in the compilation of a catalog of over 30,0000 virus-human DNA or RNA junctions at more than 20,000 insertion loci and reassessed viral cancer-insertion hotspots across the human genome. Furthermore, we characterized the functional impacts of insertions with respect to human copy number alterations, effects on the expression of flanking human genes, and the identification of potentially oncogenic chimeric human and human/virus fusion transcripts at insertion loci. In addition to confirming known viral associations with specific tumor types, our study revealed both shared and virus-specific insertion hotspots in addition to variable functional impacts based on virus type. Besides some rare events of interest, we also found evidence for sequencing contamination, which underscores the need for vigilance when studying viral content or genome integrations.
