## Supplementary material for "Pathogenic Viruses, Genome Integrations, and Viral::Human Chimeric Transcripts Detected by VirusIntegrationFinder Across >30k Human Tumor and Normal Samples": Table S2

NC_006273_235646nt_Human_betaherpesvirus_5
NC_012783_226205nt_Cercopithecine_betaherpesvirus_5
NC_027016_226084nt_Papio_ursinus_cytomegalovirus
NC_003663_224499nt_Cowpox_virus
NC_055230_221923nt_Akhmeta_virus
NC_004105_209771nt_Ectromelia_virus
NC_003391_205719nt_Camelpox_virus
NC_035469_200223nt_NY_014_poxvirus
NC_003310_196858nt_Monkeypox_virus_Zaire_96_I_16
NC_006998_194711nt_Vaccinia_virus
NC_001731_190289nt_Molluscum_contagiosum_virus_subtype_1
NC_001611_185578nt_Variola_virus
NC_009334_172764nt_Human_herpesvirus_4_type_2
NC_007605_171823nt_Human_gammaherpesvirus_4
NC_000898_162114nt_Human_betaherpesvirus_6B
NC_001664_159378nt_Human_betaherpesvirus_6A
NC_004812_156789nt_Macacine_alphaherpesvirus_1
NC_007653_156487nt_Papiine_alphaherpesvirus_2
NC_001798_154675nt_Human_alphaherpesvirus_2
NC_001716_153080nt_Human_betaherpesvirus_7
NC_001806_152222nt_Human_alphaherpesvirus_1
NC_013804_145289nt_Pseudocowpox_virus
NC_002642_144575nt_Yaba_like_disease_virus
NC_006151_143461nt_Suid_alphaherpesvirus_1
NC_005336_139962nt_Orf_virus
NC_009333_137969nt_Human_gammaherpesvirus_8
NC_005179_134721nt_Yaba_monkey_tumor_virus
NC_005337_134431nt_Bovine_papular_stomatitis_virus
NC_043223_131580nt_Senegalvirus_marseillevirus
NC_001348_124884nt_Human_alphaherpesvirus_3
NC_003494_111362nt_Infectious_spleen_and_kidney_necrosis_virus
NC_049978_99915nt_IAS_virus
NC_024355_93794nt_Staphylococcus_phage_6ec
NC_017825_36711nt_Chimpanzee_adenovirus_Y25
NC_003266_35994nt_Human_mastadenovirus_E
NC_001405_35937nt_Human_mastadenovirus_C
NC_011203_35343nt_Human_mastadenovirus_B
NC_010956_35083nt_Human_mastadenovirus_D
NC_012959_34920nt_Human_adenovirus_54
NC_011202_34794nt_Human_mastadenovirus_B
NC_006879_34450nt_Simian_adenovirus_1
NC_001454_34214nt_Human_mastadenovirus_F
NC_001460_34125nt_Human_mastadenovirus_A
NC_043228_33167nt_Senegalvirus_marseillevirus
NC_003045_31028nt_Bovine_coronavirus
NC_006213_30741nt_Human_coronavirus_OC43
NC_019843_30119nt_Middle_East_respiratory_syndrome_related_coronavirus
NC_006577_29926nt_Human_coronavirus_HKU1
NC_045512_29903nt_Severe_acute_respiratory_syndrome_coronavirus_2
NC_004718_29751nt_SARS_coronavirus_Tor2
NC_007447_28475nt_Breda_virus
NC_048214_27754nt_Duck_coronavirus
NC_010800_27657nt_Turkey_coronavirus
NC_001451_27608nt_Infectious_bronchitis_virus
NC_005831_27553nt_Human_coronavirus_NL63
NC_048213_27464nt_Infectious_bronchitis_virus
NC_028752_27395nt_Camel_alphacoronavirus
NC_002645_27317nt_Human_coronavirus_229E
NC_043227_22729nt_Senegalvirus_marseillevirus
NC_024781_19114nt_Marburg_marburgvirus
NC_001608_19111nt_Marburg_marburgvirus
NC_002549_18959nt_Zaire_ebolavirus
NC_014373_18940nt_Bundibugyo_ebolavirus
NC_014372_18935nt_Tai_Forest_ebolavirus
NC_004161_18891nt_Reston_ebolavirus
NC_006432_18875nt_Sudan_ebolavirus
NC_002728_18246nt_Nipah_henipavirus
NC_001906_18234nt_Hendra_henipavirus
NC_021928_17052nt_Human_parainfluenza_virus_4a
NC_006383_15948nt_Peste_des_petits_ruminants_virus
NC_001498_15894nt_Measles_morbillivirus
NC_003443_15646nt_Human_orthorubulavirus_2
NC_003461_15600nt_Human_respirovirus_1
NC_025343_15480nt_Sosuga_virus
NC_001796_15462nt_Human_respirovirus_3
NC_038270_15462nt_Simian_Agent_10
NC_043226_15388nt_Senegalvirus_marseillevirus
NC_002200_15384nt_Mumps_orthorubulavirus
NC_006430_15246nt_Mammalian_orthorubulavirus_5
NC_001781_15225nt_Human_orthopneumovirus
NC_038235_15222nt_Human_orthopneumovirus
NC_001803_15191nt_Respiratory_syncytial_virus
NC_043225_15103nt_Senegalvirus_marseillevirus
NC_039199_13350nt_Human_metapneumovirus
NC_001364_13246nt_Simian_foamy_virus
NC_039024_13220nt_Central_cimpanzee_simian_foamy_virus
NC_010820_13111nt_African_green_monkey_simian_foamy_virus
NC_043445_13072nt_Guenon_simian_foamy_virus
NC_038283_12674nt_Ekpoma_virus_2
NC_038282_12659nt_Ekpoma_virus_1
NC_001461_12573nt_Bovine_viral_diarrhea_virus_1
NC_039237_12513nt_Bovine_viral_diarrhea_virus_2
NC_004159_12255nt_Dugbe_orthonairovirus_segment_L
NC_005301_12108nt_Crimean_Congo_hemorrhagic_fever_orthonairovirus_segment_L
NC_034387_12081nt_Nairobi_sheep_disease_virus_segment_L
NC_020807_12016nt_Lagos_bat_lyssavirus
NC_020810_11976nt_Duvenhage_lyssavirus
NC_039025_11954nt_Eastern_chimpanzee_simian_foamy_virus
NC_001542_11932nt_Rabies_lyssavirus
NC_009528_11930nt_European_bat_2_lyssavirus
NC_043067_11892nt_Bas_Congo_tibrovirus
NC_001512_11835nt_Onyong_nyong_virus
NC_004162_11826nt_Chikungunya_virus
NC_003243_11822nt_Australian_bat_lyssavirus
NC_001547_11703nt_Sindbis_virus
NC_003899_11675nt_Eastern_equine_encephalitis_virus
NC_001544_11657nt_Ross_River_virus
NC_023812_11624nt_Madariaga_virus
NC_006558_11597nt_Getah_virus
NC_001786_11488nt_Barmah_Forest_virus
NC_003908_11484nt_Western_equine_encephalitis_virus
NC_034443_11450nt_Le_Dantec_virus
NC_001449_11444nt_Venezuelan_equine_encephalitis_virus
NC_003215_11442nt_Semliki_Forest_virus
NC_003417_11411nt_Mayaro_virus
NC_038236_11162nt_Vesicular_stomatitis_Indiana_virus
NC_001560_11161nt_Vesicular_stomatitis_Indiana_virus
NC_001672_11141nt_Tick_borne_encephalitis_virus
NC_039206_11121nt_Jurona_vesiculovirus
NC_020805_11120nt_Chandipura_virus
NC_020806_11088nt_Isfahan_virus
NC_006551_11066nt_Usutu_virus
NC_009942_11029nt_West_Nile_virus
NC_000943_11014nt_Murray_Valley_encephalitis_virus
NC_015843_10990nt_Tembusu_virus
NC_001437_10976nt_Japanese_encephalitis_virus
NC_001563_10962nt_West_Nile_virus
NC_003690_10943nt_Langat_virus
NC_007580_10940nt_Saint_Louis_encephalitis_virus
NC_009029_10874nt_Kokobera_virus
NC_001809_10871nt_Louping_ill_virus
NC_002031_10862nt_Yellow_fever_virus
NC_003687_10839nt_Powassan_virus
NC_009026_10815nt_Aroa_virus
NC_012735_10814nt_Wesselsbron_virus
NC_035889_10808nt_Zika_virus
NC_040776_10794nt_Rocio_virus
NC_012532_10794nt_Zika_virus
NC_005062_10787nt_Omsk_hemorrhagic_fever_virus
NC_009028_10755nt_Ilheus_virus
NC_001477_10735nt_Dengue_virus_1
NC_001474_10723nt_Dengue_virus_2
NC_001475_10707nt_Dengue_virus_3
NC_002640_10649nt_Dengue_virus_4
NC_039218_10376nt_Kyasanur_Forest_disease_virus
NC_001722_10359nt_Human_immunodeficiency_virus_2
NC_029055_10290nt_Spondweni_virus
NC_043110_10182nt_Banzi_virus
NC_027998_9867nt_Human_pegivirus_2
NC_001545_9762nt_Rubella_virus
NC_009823_9711nt_Hepatitis_C_virus_genotype_2
NC_004102_9646nt_Hepatitis_C_virus_genotype_1
NC_009827_9628nt_Hepatitis_C_virus_genotype_6
NC_001549_9623nt_Simian_immunodeficiency_virus
NC_040309_9585nt_Human_DNA_virus
NC_001837_9550nt_Pegivirus_A
NC_038436_9538nt_Human_hepegivirus
NC_024377_9525nt_Simian_pegivirus
NC_004455_9518nt_Simian_immunodeficiency_virus_SIV_mnd_2
NC_022518_9472nt_Human_endogenous_retrovirus_K113
NC_009824_9456nt_Hepatitis_C_virus_genotype_3
NC_030791_9443nt_Hepatitis_C_virus_genotype_7
NC_001655_9399nt_Hepatitis_GB_virus_B
NC_001710_9392nt_GB_virus_C
NC_009825_9355nt_Hepatitis_C_virus_genotype_4
NC_009826_9343nt_Hepatitis_C_virus_genotype_5
NC_001802_9181nt_Human_immunodeficiency_virus_1
NC_000858_9028nt_Simian_T_lymphotropic_virus_1
NC_001488_8952nt_Human_T_lymphotropic_virus_2
NC_024070_8931nt_Rosavirus_A2
NC_003323_8918nt_Simian_T_lymphotropic_virus_3
NC_001607_8910nt_Borna_disease_virus_1
NC_030692_8908nt_Borna_disease_virus_2
NC_032480_8856nt_Husavirus_sp
NC_001815_8855nt_Simian_T_lymphotropic_virus_2
NC_001503_8805nt_Mouse_mammary_tumor_virus
NC_030701_8798nt_Variegated_squirrel_bornavirus_1
NC_011800_8791nt_Human_T_lymphotropic_virus_4
NC_038880_8749nt_Rosavirus_M_7
NC_022517_8507nt_Baboon_endogenous_virus_strain_M7
NC_001436_8507nt_Human_T_cell_leukemia_virus_type_I
NC_001414_8419nt_Bovine_leukemia_virus
NC_009889_8406nt_RD114_retrovirus
NC_004421_8374nt_Aichivirus_B
NC_001501_8332nt_Moloney_murine_leukemia_virus
NC_001362_8323nt_Friend_murine_leukemia_virus
NC_004541_8289nt_Walrus_calicivirus
NC_002551_8284nt_Vesicular_exanthema_of_swine_virus
NC_001918_8251nt_Aichi_virus_1
NC_007815_8197nt_PreXMRV_1
NC_001702_8135nt_Murine_type_C_retrovirus
NC_014474_8126nt_Simian_retrovirus_4
NC_009448_8115nt_Saffold_virus
HPV83
NC_001366_8101nt_Theilovirus
HPV62
NC_001885_8088nt_Gibbon_ape_leukemia_virus
HPV89
HPV102
NC_003059_8072nt_Porcine_endogenous_retrovirus_E
HPV81
HPV114
HPV71
HPV106
HPV90
HPV7
HPV87
NC_025114_7998nt_Salivirus_FHB
HPV6
HPV61
HPV72
NC_012986_7989nt_Salivirus_A
HPV86
NC_012957_7982nt_Salivirus_NG_J1
HPV43
HPV91
HPV32
NC_010810_7961nt_Human_TMEV_like_cardiovirus
HPV28
HPV84
HPV52
HPV11
HPV10
HPV42
HPV29
HPV31
HPV33
HPV40
HPV16
HPV70
NC_001355_7902nt_Human_papillomavirus_type_6b
HPV59
HPV117
HPV74
HPV77
HPV94
HPV13
HPV35
HPV82
HPV57
HPV2
HPV53
HPV45
HPV18
HPV26
HPV30
HPV56
HPV97
NC_045762_7839nt_Norovirus_GIV
NC_001479_7835nt_Encephalomyocarditis_virus
HPV39
HPV44
HPV58
HPV66
HPV27
HPV68
HPV3
HPV1
HPV85
NC_034616_7812nt_Human_papillomavirus_type_85
HPV125
HPV51
NC_023984_7802nt_Human_cosavirus
HPV67
HPV21
HPV54
HPV20
HPV5
NC_039897_7745nt_Norovirus_GI_Hu_JP_2007_GI_P3_GI_3_Shimizu_KK2866
NC_044856_7734nt_Norovirus_GI
HPV47
HPV34
HPV36
HPV143
HPV14
HPV25
HPV69
HPV73
HPV99
NC_044854_7693nt_Norovirus_GI
NC_015692_7686nt_Colobus_guereza_papillomavirus_2
HPV19
NC_044853_7677nt_Norovirus_GI
HPV12
HPV105
HPV8
NC_001959_7654nt_Norovirus_GI
NC_044047_7637nt_Norovirus_dog_GVI_1_HKU_Ca026F_2007_HKG
NC_012800_7632nt_Cosavirus_A
HPV41
HPV118
NC_039477_7567nt_Norovirus_GII
HPV107
HPV49
NC_039475_7556nt_Norovirus_GII_17
NC_044045_7551nt_Norovirus_GII_Hu_JP_2007_GII_P15_GII_15_Sapporo_HK299
HPV76
NC_044046_7543nt_Norovirus_GII_Hu_JP_2011_GII_Yuzawa_Gira2HS
HPV75
NC_039476_7536nt_Norovirus_GII_2
NC_029647_7527nt_Norovirus_GIV
NC_044932_7525nt_Norovirus_GII
NC_027026_7521nt_Sapovirus_Hu_Nagoya_NGY_1_2012_JPN
NC_040876_7521nt_Norovirus_GII
NC_029646_7518nt_Norwalk_like_virus
HPV124
NC_001489_7478nt_Hepatovirus_A
HPV115
NC_006554_7476nt_Sapovirus_C12
HPV98
HPV92
NC_010624_7458nt_Sapovirus_Mc10
HPV24
HPV93
NC_002058_7440nt_Enterovirus_C
HPV96
HPV150
HPV9
NC_006269_7429nt_Sapovirus_Hu_Dresden_pJG_Sap01_DE
HPV17
HPV80
HPV110
HPV37
NC_044855_7419nt_Norovirus_GIV
HPV15
NC_001612_7413nt_Enterovirus_A
HPV113
HPV38
NC_038307_7399nt_Coxsackievirus_B3
NC_038306_7398nt_Coxsackievirus_A2
HPV122
NC_001430_7390nt_Enterovirus_D
NC_001472_7389nt_Enterovirus_B
HPV130
NC_004441_7388nt_Porcine_enterovirus_9
HPV104
HPV151
HPV111
HPV141
NC_008311_7382nt_Norovirus_GV
HPV100
NC_024073_7376nt_Enterovirus_sp
HPV145
HPV22
NC_038308_7367nt_Enterovirus_D68
HPV133
HPV4
HPV155
NC_040620_7350nt_Gammapapillomavirus_sp
HPV63
NC_001897_7348nt_Parechovirus_A
HPV109
HPV121
HPV140
NC_038319_7339nt_Human_parechovirus_1
HPV95
HPV149
HPV123
NC_033781_7329nt_Human_papillomavirus_type_156
NC_040806_7328nt_Gammapapillomavirus_sp
HPV88
HPV126
HPV23
NC_038914_7324nt_Human_papillomavirus_184
NC_027779_7320nt_Human_papillomavirus
NC_000940_7320nt_Porcine_enteric_sapovirus
HPV136
NC_030454_7317nt_enterovirus_A114
NC_023891_7314nt_Human_papillomavirus_178
HPV60
NC_029645_7313nt_Norovirus_GIII
HPV134
HPV65
HPV120
HPV135
NC_027528_7291nt_Human_papillomavirus_201
NC_021483_7286nt_Human_papillomavirus_154
NC_040805_7282nt_Gammapapillomavirus_sp
NC_004297_7279nt_Lassa_mammarenavirus_segment_L
HPV144
NC_040691_7270nt_Gammapapillomavirus_sp
NC_039086_7268nt_Human_papillomavirus_187
HPV103
HPV101
HPV128
NC_040619_7257nt_Gammapapillomavirus_sp
NC_040804_7255nt_Gammapapillomavirus_sp
HPV119
NC_040803_7251nt_Gammapapillomavirus_sp
HPV153
NC_038522_7238nt_Human_papillomavirus_type_161
HPV137
NC_028125_7233nt_human_papillomavirus_163
NC_022095_7228nt_Human_papillomavirus_179
NC_022892_7228nt_Human_papillomavirus_167
HPV112
NC_038525_7227nt_Human_papillomavirus_204
NC_038524_7226nt_Human_papillomavirus_175
NC_040550_7226nt_Gammapapillomavirus_sp
HPV129
NC_012802_7215nt_Cosavirus_D
NC_025961_7213nt_Cosavirus_JMY_2014
NC_019023_7212nt_human_papillomavirus_166
NC_001490_7212nt_Rhinovirus_B14
NC_038312_7208nt_rhinovirus_B3
NC_012801_7205nt_Human_cosavirus_B
NC_038523_7203nt_Human_papillomavirus_172
NC_005079_7196nt_Machupo_mammarenavirus_segment_L
NC_040688_7191nt_Gammapapillomavirus_sp
HPV50
HPV116
HPV131
HPV127
NC_001434_7176nt_Orthohepevirus_A
HPV148
NC_012777_7163nt_Lujo_mammarenavirus_segment_L
NC_001617_7152nt_Rhinovirus_A
HPV108
NC_026946_7143nt_Human_papillomavirus_KC5
NC_038311_7137nt_rhinovirus_A1
NC_006313_7133nt_Brazilian_mammarenavirus_segment_L
HPV132
NC_005080_7114nt_Argentinian_mammarenavirus_segment_L
NC_010563_7107nt_Chapare_mammarenavirus_segment_L
HPV48
NC_009996_7099nt_Rhinovirus_C
NC_005082_7081nt_Guanarito_mammarenavirus_segment_L
NC_006439_6997nt_Cali_mammarenavirus_segment_L
NC_004108_6980nt_La_Crosse_virus_segment_L
NC_055207_6979nt_Tahyna_virus_segment_L
NC_038504_6965nt_Hepatitis_E_virus_rat_R63_DEU_2009
NC_043629_6961nt_Keystone_virus_segment_L
NC_043634_6957nt_Melao_virus_segment_L
NC_038878_6944nt_Human_rhinovirus_NAT001
NC_034479_6934nt_Bwamba_orthobunyavirus_segment_L
NC_043037_6924nt_Umbre_virus
NC_043588_6922nt_Ingwavuma_virus
NC_055211_6912nt_Maguari_virus_segment_L
NC_034475_6895nt_Oriboca_virus
NC_034495_6894nt_Marituba_virus
NC_043587_6888nt_Ilesha_virus_segment_L
NC_043617_6883nt_Fort_Sherman_virus_segment_L
NC_055196_6882nt_Snowshoe_hare_virus
NC_001925_6875nt_Bunyamwera_virus_segment
NC_043580_6874nt_Batai_virus_segment_L
NC_034497_6872nt_Madrid_virus
NC_043618_6870nt_Cache_Valley_virus_segment_L
NC_034489_6855nt_Caraparu_virus
NC_039186_6854nt_Wyeomyia_orthobunyavirus
NC_005776_6846nt_Oropouche_virus_segment_L
NC_034487_6824nt_Guaroa_virus_segment_L
NC_043692_6822nt_Tacaiuma_orthobunyavirus
NC_043607_6816nt_Tataguine_virus
NC_001943_6813nt_Human_astrovirus
NC_038728_6797nt_Catu_virus
NC_025379_6705nt_Mamastrovirus_3
NC_004291_6680nt_Lymphocytic_choriomeningitis_mammarenavirus_segment_L
NC_030922_6673nt_Mamastrovirus_1
NC_055425_6659nt_Tacheng_Tick_Virus_2
NC_034385_6656nt_Cosavirus_F
NC_013060_6586nt_Astrovirus_VA1
NC_019026_6581nt_Astrovirus_VA3
NC_012798_6580nt_Cosavirus_E
NC_024472_6577nt_Human_astrovirus_BF34
NC_003468_6562nt_Andes_orthohantavirus_segment_L
NC_005217_6562nt_Sin_Nombre_orthohantavirus
NC_038299_6554nt_Bayou_orthohantavirus_segment_L
NC_005225_6550nt_Puumala_orthohantavirus_segment_L
NC_005226_6541nt_Tula_orthohantavirus_segment_L
NC_013443_6534nt_HMO_Astrovirus_A
NC_005222_6533nt_Hantaan_orthohantavirus_segment_L
NC_006435_6533nt_Hantavirus_Z10
NC_005235_6532nt_Dobrava_Belgrade_orthohantavirus
NC_005238_6530nt_Seoul_orthohantavirus
NC_019027_6518nt_Astrovirus_VA4
NC_015412_6439nt_Sandfly_fever_Turkey_virus_segment_L
NC_005214_6423nt_Uukuniemi_virus_segment_L
NC_055330_6418nt_Alenquer_virus_segment_L
NC_055327_6414nt_Chagres_virus_segment_L
NC_055339_6411nt_Echarate_virus_segment_L
NC_039192_6407nt_Punta_Toro_virus
NC_014397_6404nt_Rift_Valley_fever_virus_segment_L
NC_006319_6404nt_Sandfly_fever_Naples_virus_segment_L
NC_018136_6368nt_SFTS_virus_HB29_segment_L
NC_024495_6368nt_Heartland_virus_segment_L
NC_035758_6339nt_Bastrovirus_7
NC_027140_6333nt_Bhanja_virus_segment_L
NC_015374_6327nt_Chandiru_virus_segment_L
NC_055344_6305nt_Maldonado_virus_segment_L
NC_043450_6255nt_Severe_fever_with_thrombocytopenia_syndrome_virus_segment_L
NC_011400_6171nt_Astrovirus_MLB1
NC_019028_6124nt_Astrovirus_MLB3
NC_016155_6119nt_Astrovirus_MLB2
NC_000883_5596nt_Human_parvovirus_B19
NC_010277_5387nt_Merkel_cell_polyomavirus
NC_005300_5366nt_Crimean_Congo_hemorrhagic_fever_orthonairovirus_segment_M
NC_007455_5299nt_Primate_bocaparvovirus_1
NC_034253_5269nt_LI_polyomavirus
NC_007018_5268nt_Human_parvovirus_4_G1
NC_001669_5243nt_Macaca_mulatta_polyomavirus_1
NC_012564_5242nt_Human_bocavirus_3
NC_014361_5232nt_Trichodysplasia_spinulosa_associated_polyomavirus
NC_009539_5229nt_WU_Polyomavirus
NC_026613_5210nt_Uncultured_phage_WW_nAnB_strain_3
NC_012042_5196nt_Human_bocavirus_2c_PK
NC_001538_5153nt_Human_polyomavirus_1
NC_001699_5130nt_JC_polyomavirus
NC_024118_5108nt_New_Jersey_polyomavirus_2013
NC_012729_5104nt_Human_bocavirus_4_NI
NC_034391_5077nt_Nairobi_sheep_disease_virus_segment_M
NC_026612_5077nt_Uncultured_phage_WW_nAnB_strain_2
NC_009238_5040nt_Human_polyomavirus_3
NC_004295_5028nt_Human_erythrovirus_V9
NC_015150_5026nt_Human_polyomavirus_9
NC_014407_4952nt_Human_polyomavirus_7
NC_014358_4944nt_Bocavirus_gorilla_GBoV1_2009
NC_018102_4927nt_MW_polyomavirus
NC_014406_4926nt_Human_polyomavirus_6
NC_004158_4888nt_Dugbe_orthonairovirus_segment_M
NC_040671_4857nt_Adeno_associated_virus
NC_020106_4776nt_STL_polyomavirus
NC_001829_4767nt_Adeno_associated_virus_4
NC_024888_4733nt_Bufavirus_3
NC_001729_4726nt_Adeno_associated_virus_3
NC_006260_4721nt_Adeno_associated_virus_7
NC_002077_4718nt_Adeno_associated_virus_1
NC_001401_4679nt_Adeno_associated_virus_2
NC_003824_4647nt_Trichomonas_vaginalis_virus
NC_034505_4642nt_Madrid_virus
NC_034504_4594nt_Marituba_virus
NC_034490_4557nt_Bwamba_orthobunyavirus
NC_039187_4540nt_Wyeomyia_orthobunyavirus
NC_043627_4529nt_Keystone_virus_segment_M
NC_004109_4527nt_La_Crosse_virus_segment_M
NC_043633_4498nt_Melao_virus_segment_M
NC_043589_4492nt_Ingwavuma_virus
NC_055205_4489nt_Tahyna_virus_segment_M
NC_034506_4486nt_Guaroa_virus_segment_M
NC_055212_4467nt_Maguari_virus_segment_M
NC_043619_4463nt_Cache_Valley_virus_segment_M
NC_043615_4463nt_Fort_Sherman_virus_segment_M
NC_001926_4458nt_Bunyamwera_virus_segment
NC_039050_4456nt_Cutavirus
NC_043036_4448nt_Umbre_virus
NC_043579_4448nt_Batai_virus_segment_M
NC_043586_4440nt_Ilesha_virus_segment_M
NC_055197_4434nt_Snowshoe_hare_virus
NC_038727_4420nt_Catu_virus
NC_043608_4420nt_Tataguine_virus
NC_015411_4403nt_Sandfly_fever_Turkey_virus_segment_M
NC_055329_4398nt_Chagres_virus_segment_M
NC_006261_4393nt_Adeno_associated_virus_8
NC_005775_4385nt_Oropouche_virus_segment_M
NC_043694_4365nt_Tacaiuma_orthobunyavirus
NC_034477_4356nt_Caraparu_virus
NC_004181_4350nt_Colorado_tick_fever_virus_segment_1
NC_039191_4348nt_Punta_Toro_virus
NC_034488_4332nt_Oriboca_virus
NC_015373_4326nt_Chandiru_virus_segment_M
NC_055341_4287nt_Echarate_virus_segment_M
NC_055332_4286nt_Alenquer_virus_segment_M
NC_006320_4215nt_Sandfly_fever_Naples_virus_segment_M
NC_055343_3989nt_Maldonado_virus
NC_020440_3954nt_Melaka_orthoreovirus_segment_L3
NC_038662_3954nt_Pulau_reovirus_segment_L3
NC_025803_3944nt_Cangyuan_orthoreovirus_segment_L3
NC_038604_3942nt_Orungo_virus_segment_1
NC_038594_3936nt_Lebombo_virus_segment_1
NC_035212_3925nt_Human_fecal_virus_Jorvi2
NC_004182_3909nt_Colorado_tick_fever_virus_segment_2
NC_014522_3897nt_Great_Island_virus_segment_1
NC_020439_3896nt_Melaka_orthoreovirus_segment_L1
NC_038665_3896nt_Pulau_reovirus_segment_L1
NC_013229_3888nt_Mammalian_orthoreovirus_3_segment_L3
NC_025801_3885nt_Cangyuan_orthoreovirus_segment_L1
NC_014396_3885nt_Rift_Valley_fever_virus_segment_M
NC_013226_3870nt_Mammalian_orthoreovirus_3_segment_L2
NC_002076_3852nt_Torque_teno_virus_1
NC_020447_3833nt_Melaka_orthoreovirus_segment_L2
NC_038660_3832nt_Pulau_reovirus_segment_L2
NC_025802_3820nt_Cangyuan_orthoreovirus_segment_L2
NC_014078_3808nt_Torque_teno_virus_19
NC_013225_3804nt_Mammalian_orthoreovirus_3_segment_L1
NC_022089_3780nt_Parvovirus_NIH_CQV
NC_014076_3770nt_Torque_teno_virus_10
NC_014083_3763nt_Torque_teno_virus_25
NC_014081_3748nt_Torque_teno_virus_3
NC_004211_3747nt_Banna_virus_strain_JKT_6423_segment_1
NC_014080_3736nt_Torque_teno_virus_7
NC_014074_3729nt_Torque_teno_virus_27
NC_015783_3725nt_Torque_teno_virus
NC_014094_3705nt_Torque_teno_virus_6
NC_038506_3698nt_Laguna_Negra_orthohantavirus
NC_005215_3696nt_Sin_Nombre_orthohantavirus_segment_M
NC_005228_3694nt_Tula_orthohantavirus_segment_M
NC_038374_3685nt_Choclo_virus_segment_M
NC_005223_3682nt_Puumala_orthohantavirus_segment_M
NC_038300_3677nt_Bayou_orthohantavirus_segment
NC_003467_3671nt_Andes_orthohantavirus_segment_M
NC_005237_3651nt_Seoul_orthohantavirus_segment_M
NC_005234_3635nt_Dobrava_Belgrade_orthohantavirus
NC_005219_3616nt_Hantaan_orthohantavirus
NC_006437_3616nt_Hantavirus_Z10_segment_M
NC_004183_3586nt_Colorado_tick_fever_virus_segment_3
NC_007548_3538nt_Adult_diarrheal_rotavirus_strain_J19
NC_043224_3538nt_Senegalvirus_marseillevirus
NC_021541_3511nt_Human_rotavirus_B
NC_034975_3510nt_California_sea_lion_astrovirus_2
NC_005078_3439nt_Machupo_mammarenavirus_segment_S
NC_024494_3427nt_Heartland_virus_segment_M
NC_006447_3419nt_Cali_mammarenavirus_segment_S
NC_005081_3411nt_Argentinian_mammarenavirus_segment_S
NC_004296_3402nt_Lassa_mammarenavirus_segment_S
NC_018138_3378nt_SFTS_virus_HB29_segment_M
NC_004294_3376nt_Lymphocytic_choriomeningitis_mammarenavirus_segment_S
NC_006317_3366nt_Brazilian_mammarenavirus
NC_010562_3357nt_Chapare_mammarenavirus_segment_S
NC_005077_3343nt_Guanarito_mammarenavirus_segment_S
NC_043451_3336nt_Severe_fever_with_thrombocytopenia_syndrome_virus_segment_M
NC_014480_3322nt_Torque_teno_virus_2
NC_007547_3309nt_Rotavirus_C_segment_1
NC_027141_3307nt_Bhanja_virus_segment_M
NC_011507_3302nt_Rotavirus_A_segment_1
NC_014093_3253nt_Torque_teno_midi_virus_2
NC_009225_3245nt_Torque_teno_midi_virus_1
NC_038360_3230nt_Torque_teno_midi_virus_13
NC_005220_3229nt_Uukuniemi_virus_segment_M
NC_038355_3223nt_Torque_teno_midi_virus_8
NC_038361_3223nt_Torque_teno_midi_virus_14
NC_038352_3208nt_Torque_teno_midi_virus_5
NC_038353_3198nt_Torque_teno_midi_virus_6
NC_038358_3198nt_Torque_teno_midi_virus_11
NC_038354_3197nt_Torque_teno_midi_virus_7
NC_012776_3189nt_Lujo_mammarenavirus_segment_S
NC_038356_3187nt_Torque_teno_midi_virus_9
NC_038359_3187nt_Torque_teno_midi_virus_12
NC_003977_3182nt_Hepatitis_B_virus
NC_038357_3175nt_Torque_teno_midi_virus_10
NC_004184_3157nt_Colorado_tick_fever_virus_segment_4
NC_024113_3114nt_Jingmen_tick_virus_segment_1
NC_038337_3064nt_Torque_teno_virus_9
NC_055523_3056nt_Human_lung_associated_vientovirus_FB
NC_004217_3048nt_Banna_virus_strain_JKT_6423_segment_2
NC_001486_3027nt_Heron_hepatitis_B_virus
NC_038600_3017nt_Lebombo_virus_segment_2
NC_038595_2976nt_Lebombo_virus_segment_3
NC_007549_2969nt_Adult_diarrheal_rotavirus_strain_J19
NC_034222_2963nt_Mogiana_tick_virus_segment_1
NC_030449_2951nt_Circular_ssDNA_virus_sp
NC_038605_2933nt_Orungo_virus_segment_2
NC_040306_2928nt_Human_feces_pecovirus
NC_025726_2914nt_Torque_teno_mini_virus_ALA22
NC_020498_2912nt_TTV_like_mini_virus
NC_038347_2912nt_Torque_teno_mini_virus_12
NC_014068_2910nt_Torque_teno_mini_virus_8
NC_014089_2908nt_Torque_teno_mini_virus_5
NC_014088_2897nt_Torque_teno_mini_virus_3
NC_014095_2897nt_Torque_teno_mini_virus_6
NC_038345_2887nt_Torque_teno_mini_virus_10
NC_038346_2871nt_Torque_teno_mini_virus_11
NC_014097_2856nt_Torque_teno_mini_virus_1
NC_025727_2855nt_Torque_teno_mini_virus_ALH8
NC_024112_2847nt_Jingmen_tick_virus_segment_2
NC_021545_2847nt_Human_rotavirus_B
NC_024694_2836nt_Human_circovirus_VS6600022
NC_024114_2824nt_Jingmen_tick_virus_segment_3
NC_030297_2803nt_Torque_teno_mini_virus_18
NC_024111_2794nt_Jingmen_tick_virus_segment_4
NC_014523_2794nt_Great_Island_virus_segment_2
NC_038610_2781nt_Orungo_virus_segment_3
NC_014086_2765nt_Torque_teno_mini_virus_2
NC_007546_2736nt_Rotavirus_C_segment_2
NC_034224_2728nt_Mogiana_tick_virus
NC_034223_2705nt_Mogiana_tick_virus_segment_3
NC_011506_2693nt_Rotavirus_A_segment_2
NC_007014_2635nt_Small_anellovirus_2
NC_034225_2629nt_Mogiana_tick_virus
NC_039070_2601nt_Human_feces_smacovirus_2
NC_011508_2591nt_Rotavirus_A_segment_3
NC_035475_2585nt_Hudisavirus_sp
NC_040752_2576nt_Picobirnavirus_sp
NC_035474_2560nt_Human_feces_smacovirus_3
NC_023888_2526nt_Circo_like_virus_Brazil_hs1
NC_007026_2525nt_Human_picobirnavirus_segment_1
NC_007550_2512nt_Adult_diarrheal_rotavirus_strain_J19
NC_039062_2471nt_Human_associated_huchismacovirus_2
NC_026252_2460nt_Human_smacovirus_1
NC_039061_2460nt_Human_associated_huchismacovirus_1
NC_039063_2459nt_Human_associated_huchismacovirus_3
NC_038351_2454nt_Torque_teno_midi_virus_4
NC_004185_2432nt_Colorado_tick_fever_virus_segment_5
NC_004218_2400nt_Banna_virus_strain_JKT_6423_segment_3
NC_015396_2383nt_Avian_gyrovirus_2
NC_034261_2375nt_Dhori_thogotovirus_segment_1
NC_002204_2368nt_Influenza_B_virus_segment_1
NC_006307_2365nt_Influenza_C_virus_C_Ann_Arbor_1_50
NC_006308_2363nt_Influenza_C_virus_C_Ann_Arbor_1_50
NC_011510_2362nt_Rotavirus_A_segment_4
NC_017091_2359nt_Gyrovirus_GyV3
NC_035211_2343nt_Human_fecal_virus_Jorvi4
NC_021551_2341nt_Human_rotavirus_B
NC_004910_2341nt_Influenza_A_virus_A_Hong_Kong_1073_99_H9N2
NC_007375_2341nt_Influenza_A_virus_A_Korea_426_1968_H2N2_segment_2
NC_007357_2341nt_Influenza_A_virus_A_goose_Guangdong_1_1996_H5N1
NC_002023_2341nt_Influenza_A_virus_A_Puerto_Rico_8_1934_H1N1_segment_1
NC_007372_2341nt_Influenza_A_virus_A_New_York_392_2004_H3N2_segment_2
NC_007378_2341nt_Influenza_A_virus_A_Korea_426_1968_H2N2_segment_1
NC_007358_2341nt_Influenza_A_virus_A_goose_Guangdong_1_1996_H5N1
NC_002021_2341nt_Influenza_A_virus_A_Puerto_Rico_8_1934_H1N1_segment_2
NC_007373_2341nt_Influenza_A_virus_A_New_York_392_2004_H3N2_segment_1
NC_004911_2328nt_Influenza_A_virus_A_Hong_Kong_1073_99_H9N2
NC_001427_2319nt_Chicken_anemia_virus
NC_002205_2313nt_Influenza_B_virus_segment_2
NC_021543_2306nt_Human_rotavirus_B
NC_026423_2297nt_Influenza_A_virus_A_Shanghai_02_2013_H7N9_segment_2
NC_020441_2295nt_Melaka_orthoreovirus_segment_M1
NC_038661_2295nt_Pulau_reovirus_segment_M1
NC_007572_2283nt_Rotavirus_C_segment_3
NC_022789_2282nt_Gyrovirus_Tu789
NC_026422_2280nt_Influenza_A_virus_A_Shanghai_02_2013_H7N9_segment_1
NC_026438_2280nt_Influenza_A_virus_A_California_07_2009_H1N1_segment_1
NC_025804_2277nt_Cangyuan_orthoreovirus_segment_M1
NC_040379_2277nt_Gemycircularvirus_sp
NC_026435_2274nt_Influenza_A_virus_A_California_07_2009_H1N1_segment_2
NC_028459_2272nt_Human_associated_gemyvongvirus_1
NC_030447_2264nt_Gemycircularvirus_HV_GcV1
NC_030448_2262nt_Gemycircularvirus_HV_GcV2
NC_024691_2259nt_MSSI2_225_virus
NC_013227_2251nt_Mammalian_orthoreovirus_3_segment_M1
NC_026169_2249nt_Sewage_associated_gemycircularvirus_10a
NC_007013_2249nt_Small_anellovirus_1
NC_026161_2243nt_Sewage_associated_gemycircularvirus_5
NC_013230_2241nt_Mammalian_orthoreovirus_3_segment_M3
NC_026817_2235nt_Human_genital_associated_circular_DNA_virus_1
NC_007376_2233nt_Influenza_A_virus_A_Korea_426_1968_H2N2_segment_3
NC_007359_2233nt_Influenza_A_virus_A_goose_Guangdong_1_1996_H5N1
NC_002022_2233nt_Influenza_A_virus_A_Puerto_Rico_8_1934_H1N1_segment_3
NC_007371_2233nt_Influenza_A_virus_A_New_York_392_2004_H3N2_segment_3
NC_004912_2225nt_Influenza_A_virus_A_Hong_Kong_1073_99_H9N2
NC_034263_2224nt_Dhori_thogotovirus_segment_2
NC_002206_2204nt_Influenza_B_virus_segment_3
NC_007551_2204nt_Adult_diarrheal_rotavirus_strain_J19
NC_038497_2202nt_Human_gemycircularvirus_GeTz1
NC_026818_2199nt_Gemycircularvirus_SL1
NC_055426_2185nt_Tacheng_Tick_Virus_2
NC_006309_2183nt_Influenza_C_virus_C_Ann_Arbor_1_50
NC_026424_2176nt_Influenza_A_virus_A_Shanghai_02_2013_H7N9_segment_3
NC_007574_2166nt_Rotavirus_C_segment_4
NC_026437_2151nt_Influenza_A_virus_A_California_07_2009_H1N1_segment_3
NC_020442_2145nt_Melaka_orthoreovirus_segment_M2
NC_038664_2145nt_Pulau_reovirus_segment_M2
NC_004186_2141nt_Colorado_tick_fever_virus_segment_6
NC_025808_2134nt_Cangyuan_orthoreovirus_segment_M2
NC_004187_2133nt_Colorado_tick_fever_virus_segment_7
NC_013228_2127nt_Mammalian_orthoreovirus_3_segment_M2
NC_026809_2123nt_Mongoose_feces_associated_gemycircularvirus_c
NC_038496_2109nt_Gemycircularvirus_C1c
NC_006310_2073nt_Influenza_C_virus_C_Ann_Arbor_1_50
NC_005216_2059nt_Sin_Nombre_orthohantavirus_segment_S
NC_004219_2038nt_Banna_virus_strain_JKT_6423_segment_4
NC_018401_2034nt_Gyrovirus_4
NC_004188_2029nt_Colorado_tick_fever_virus_segment_8
NC_022788_2020nt_Gyrovirus_Tu243
NC_038350_2002nt_Torque_teno_midi_virus_3
NC_020443_1984nt_Melaka_orthoreovirus_segment_M3
NC_038666_1984nt_Pulau_reovirus_segment_M3
NC_025805_1983nt_Cangyuan_orthoreovirus_segment_M3
NC_034254_1972nt_Dhori_thogotovirus_segment_3
NC_038373_1972nt_Choclo_virus_segment_S
NC_038596_1971nt_Lebombo_virus_segment_4
NC_038298_1958nt_Bayou_orthohantavirus_segment
NC_038606_1957nt_Orungo_virus_segment_4
NC_035213_1942nt_Human_fecal_virus_Jorvi3
NC_014524_1936nt_Great_Island_virus_segment_3
NC_038505_1904nt_Laguna_Negra_orthohantavirus
NC_004180_1884nt_Colorado_tick_fever_virus_segment_9
NC_002207_1882nt_Influenza_B_virus_segment_4
NC_004189_1880nt_Colorado_tick_fever_virus_segment_10
NC_027142_1871nt_Bhanja_virus_segment_S
NC_003466_1871nt_Andes_orthohantavirus_segment_S
NC_006318_1869nt_Sandfly_fever_Naples_virus_segment_S
NC_038414_1867nt_Cyclovirus_TN25
NC_039193_1863nt_Punta_Toro_virus
NC_039215_1856nt_Cyclovirus_VN
NC_015375_1842nt_Chandiru_virus_segment_S
NC_002208_1841nt_Influenza_B_virus_segment_5
NC_021568_1832nt_Human_cyclovirus_VS5700009
NC_005227_1831nt_Tula_orthohantavirus_segment_S
NC_005224_1830nt_Puumala_orthohantavirus_segment_S
NC_055342_1827nt_Maldonado_virus_segment_S
NC_055340_1818nt_Echarate_virus_segment_S
NC_006311_1807nt_Influenza_C_virus_C_Ann_Arbor_1_50_segment_5
NC_038417_1795nt_Cyclovirus_NG14
NC_038416_1794nt_Cyclovirus_NG12
NC_023874_1790nt_Human_associated_cyclovirus_10
NC_055328_1790nt_Chagres_virus_segment_S
NC_038415_1780nt_Cyclovirus_PK5034
NC_002017_1778nt_Influenza_A_virus_A_Puerto_Rico_8_1934_H1N1_segment_4
NC_007374_1773nt_Influenza_A_virus_A_Korea_426_1968_H2N2_segment_4
NC_024496_1772nt_Heartland_virus_segment_S
NC_005236_1769nt_Seoul_orthohantavirus_segment_S
NC_005148_1768nt_Porcine_circovirus_2
NC_007366_1762nt_Influenza_A_virus_A_New_York_392_2004_H3N2_segment_4
NC_015413_1761nt_Sandfly_fever_Turkey_virus_segment_S
NC_007362_1760nt_Influenza_A_virus_A_goose_Guangdong_1_1996_H5N1
NC_038412_1759nt_Cyclovirus_PK5510
NC_001792_1758nt_Porcine_circovirus_1
NC_055331_1751nt_Alenquer_virus_segment_S
NC_007027_1745nt_Human_picobirnavirus_segment_2
NC_018137_1744nt_SFTS_virus_HB29_segment_S
NC_038413_1740nt_Cyclovirus_PK5222
NC_038601_1736nt_Lebombo_virus_segment_5
NC_038611_1735nt_Orungo_virus_segment_5
NC_014525_1731nt_Great_Island_virus_segment_4
NC_032682_1723nt_Indian_encephalitis_associated_cyclovirus
NC_036877_1723nt_Cyclovirus_PK5006
NC_014526_1722nt_Great_Island_virus_segment_5
NC_040753_1721nt_Picobirnavirus_sp
NC_005221_1720nt_Uukuniemi_virus
NC_004157_1716nt_Dugbe_orthonairovirus_segment_S
NC_004220_1716nt_Banna_virus_strain_JKT_6423_segment_5
NC_004908_1714nt_Influenza_A_virus_A_Hong_Kong_1073_99_H9N2
NC_038418_1710nt_Cyclovirus_SL_108277
NC_026425_1708nt_Influenza_A_virus_A_Shanghai_02_2013_H7N9_segment_4
NC_006433_1701nt_Hantavirus_Z10_segment
NC_026433_1701nt_Influenza_A_virus_A_California_07_2009_H1N1_segment_4
NC_038392_1699nt_Human_stool_associated_circular_virus_NG13
NC_005218_1696nt_Hantaan_orthohantavirus
NC_014395_1690nt_Rift_Valley_fever_virus_segment_S
NC_001653_1682nt_Hepatitis_delta_virus
NC_043452_1681nt_Severe_fever_with_thrombocytopenia_syndrome_virus_segment_S
NC_005233_1673nt_Dobrava_Belgrade_orthohantavirus
NC_005302_1672nt_Crimean_Congo_hemorrhagic_fever_orthonairovirus_segment_S
NC_004221_1671nt_Banna_virus_strain_JKT_6423_segment_6
NC_014527_1666nt_Great_Island_virus_segment_6
NC_011500_1614nt_Rotavirus_A_segment_5
NC_034255_1606nt_Dhori_thogotovirus_segment_4
NC_020448_1605nt_Melaka_orthoreovirus_segment_S1
NC_038609_1605nt_Orungo_virus_segment_6
NC_038597_1601nt_Lebombo_virus_segment_6
NC_038667_1600nt_Pulau_reovirus_segment_S1
NC_025806_1596nt_Cangyuan_orthoreovirus_segment_S1
NC_034386_1590nt_Nairobi_sheep_disease_virus_segment_S
NC_007369_1566nt_Influenza_A_virus_A_New_York_392_2004_H3N2_segment_5
NC_007360_1565nt_Influenza_A_virus_A_goose_Guangdong_1_1996_H5N1
NC_002019_1565nt_Influenza_A_virus_A_Puerto_Rico_8_1934_H1N1_segment_5
NC_002209_1557nt_Influenza_B_virus_segment_6
NC_004905_1557nt_Influenza_A_virus_A_Hong_Kong_1073_99_H9N2_segment_5
NC_026426_1506nt_Influenza_A_virus_A_Shanghai_02_2013_H7N9_segment_5
NC_026436_1497nt_Influenza_A_virus_A_California_07_2009_H1N1_segment_5
NC_007381_1497nt_Influenza_A_virus_A_Korea_426_1968_H2N2_segment_5
NC_034262_1478nt_Dhori_thogotovirus_segment_5
NC_007368_1467nt_Influenza_A_virus_A_New_York_392_2004_H3N2_segment_6
NC_007361_1458nt_Influenza_A_virus_A_goose_Guangdong_1_1996_H5N1
NC_004909_1418nt_Influenza_A_virus_A_Hong_Kong_1073_99_H9N2
NC_002018_1413nt_Influenza_A_virus_A_Puerto_Rico_8_1934_H1N1_segment_6
NC_026434_1410nt_Influenza_A_virus_A_California_07_2009_H1N1_segment_6
NC_007382_1410nt_Influenza_A_virus_A_Korea_426_1968_H2N2_segment_6
NC_026429_1398nt_Influenza_A_virus_A_Shanghai_02_2013_H7N9_segment_6
NC_013231_1368nt_Mammalian_orthoreovirus_3_segment_S1
NC_011509_1356nt_Rotavirus_A_segment_6
NC_007570_1353nt_Rotavirus_C_segment_5
NC_007543_1350nt_Rotavirus_C_segment_6
NC_013232_1331nt_Mammalian_orthoreovirus_3_segment_S2
NC_025809_1323nt_Cangyuan_orthoreovirus_segment_S2
NC_020444_1322nt_Melaka_orthoreovirus_segment_S2
NC_038659_1322nt_Pulau_reovirus_segment_S2
NC_007552_1307nt_Adult_diarrheal_rotavirus_strain_J19
NC_007553_1287nt_Adult_diarrheal_rotavirus_strain_J19
NC_021546_1276nt_Human_rotavirus_B
NC_007544_1270nt_Rotavirus_C_segment_7
NC_021544_1269nt_Human_rotavirus_B
NC_013233_1198nt_Mammalian_orthoreovirus_3_segment_S3
NC_020445_1192nt_Melaka_orthoreovirus_segment_S3
NC_038663_1192nt_Pulau_reovirus_segment_S3
NC_002210_1191nt_Influenza_B_virus_segment_7
NC_038658_1185nt_Pulau_reovirus_segment_S4
NC_020446_1184nt_Melaka_orthoreovirus_segment_S4
NC_025810_1184nt_Cangyuan_orthoreovirus_segment_S4
NC_014528_1181nt_Great_Island_virus_segment_7
NC_006312_1180nt_Influenza_C_virus_C_Ann_Arbor_1_50
NC_021547_1179nt_Human_rotavirus_B
NC_025807_1179nt_Cangyuan_orthoreovirus_segment_S3
NC_014529_1172nt_Great_Island_virus_segment_8
NC_038599_1166nt_Lebombo_virus_segment_7
NC_038607_1166nt_Orungo_virus_segment_7
NC_004204_1136nt_Banna_virus_strain_JKT_6423_segment_7
NC_004203_1119nt_Banna_virus_strain_JKT_6423_segment_8
NC_034496_1111nt_Marituba_virus
NC_038598_1108nt_Lebombo_virus_segment_8
NC_011501_1105nt_Rotavirus_A_segment_7
NC_004202_1101nt_Banna_virus_strain_JKT_6423_segment_9
NC_013234_1098nt_Mammalian_orthoreovirus_3_segment_S4
NC_034480_1096nt_Bwamba_orthobunyavirus_segment_S
NC_002211_1096nt_Influenza_B_virus_segment_8
NC_034498_1090nt_Madrid_virus
NC_038608_1089nt_Orungo_virus_segment_8
NC_039188_1067nt_Wyeomyia_orthobunyavirus
NC_007571_1063nt_Rotavirus_C_segment_8
NC_011503_1062nt_Rotavirus_A_segment_9
NC_011502_1059nt_Rotavirus_A_segment_8
NC_014530_1056nt_Great_Island_virus_segment_9
NC_034478_1048nt_Caraparu_virus
NC_007545_1037nt_Rotavirus_C_segment_9
NC_034476_1032nt_Oriboca_virus
NC_007377_1027nt_Influenza_A_virus_A_Korea_426_1968_H2N2_segment_7
NC_007367_1027nt_Influenza_A_virus_A_New_York_392_2004_H3N2_segment_7
NC_007363_1027nt_Influenza_A_virus_A_goose_Guangdong_1_1996_H5N1
NC_002016_1027nt_Influenza_A_virus_A_Puerto_Rico_8_1934_H1N1_segment_7
NC_004907_1025nt_Influenza_A_virus_A_Hong_Kong_1073_99_H9N2_segment_7
NC_021548_1007nt_Human_rotavirus_B
NC_007554_1004nt_Adult_diarrheal_rotavirus_strain_J19
NC_004191_998nt_Colorado_tick_fever_virus_segment_11
NC_038603_997nt_Lebombo_virus_segment_9
NC_026427_985nt_Influenza_A_virus_A_Shanghai_02_2013_H7N9_segment_7
NC_004110_984nt_La_Crosse_virus_segment_S
NC_026431_982nt_Influenza_A_virus_A_California_07_2009_H1N1_segment_7
NC_055206_978nt_Tahyna_virus_segment_S
NC_004201_977nt_Banna_virus_strain_JKT_6423_segment_10
NC_043693_975nt_Tacaiuma_orthobunyavirus
NC_043590_974nt_Ingwavuma_virus
NC_043585_970nt_Ilesha_virus_segment_S
NC_043635_969nt_Melao_virus_segment_S
NC_043628_965nt_Keystone_virus_segment_S
NC_034256_961nt_Dhori_thogotovirus_segment_6
NC_001927_961nt_Bunyamwera_virus_segment_S
NC_034486_955nt_Guaroa_virus_segment_S
NC_043620_950nt_Cache_Valley_virus_segment_S
NC_043581_948nt_Batai_virus_segment_S
NC_043616_948nt_Fort_Sherman_virus_segment_S
NC_055210_945nt_Maguari_virus_segment_S
NC_006306_935nt_Influenza_C_virus_C_Ann_Arbor_1_50_segment_7
NC_007555_932nt_Adult_diarrheal_rotavirus_strain_J19
NC_038612_925nt_Orungo_virus_segment_9
NC_055198_892nt_Snowshoe_hare_virus_segment_small
NC_007370_890nt_Influenza_A_virus_A_New_York_392_2004_H3N2_segment_8
NC_004906_890nt_Influenza_A_virus_A_Hong_Kong_1073_99_H9N2_segment_8
NC_002020_890nt_Influenza_A_virus_A_Puerto_Rico_8_1934_H1N1_segment_8
NC_004200_867nt_Banna_virus_strain_JKT_6423_segment_11
NC_007364_865nt_Influenza_A_virus_A_goose_Guangdong_1_1996_H5N1
NC_026432_863nt_Influenza_A_virus_A_California_07_2009_H1N1
NC_004198_862nt_Banna_virus_strain_JKT_6423_segment_12
NC_043035_845nt_Umbre_virus
NC_026428_841nt_Influenza_A_virus_A_Shanghai_02_2013_H7N9
NC_007380_838nt_Influenza_A_virus_A_Korea_426_1968_H2N2_segment_8
NC_007556_820nt_Adult_diarrheal_rotavirus_strain_J19
NC_043606_816nt_Tataguine_virus
NC_021542_814nt_Human_rotavirus_B
NC_038726_807nt_Catu_virus
NC_038613_761nt_Orungo_virus_segment_10
NC_005777_754nt_Oropouche_virus_segment_S
NC_021550_751nt_Human_rotavirus_B
NC_011504_751nt_Rotavirus_A_segment_10
NC_007557_739nt_Adult_diarrheal_rotavirus_strain_J19
NC_038602_739nt_Lebombo_virus_segment_10
NC_007569_730nt_Rotavirus_C_segment_10
NC_014531_703nt_Great_Island_virus_segment_10
NC_004190_675nt_Colorado_tick_fever_virus_segment_12
NC_011505_667nt_Rotavirus_A_segment_11
NC_007558_649nt_Adult_diarrheal_rotavirus_strain_J19
NC_021549_631nt_Human_rotavirus_B
NC_007573_613nt_Rotavirus_C_segment_11
