## Supplementary material for "Pathogenic Viruses, Genome Integrations, and Viral::Human Chimeric Transcripts Detected by VirusIntegrationFinder Across >30k Human Tumor and Normal Samples": Table S4

seqtype	cohort	virus	median(insertion_loci_count)	median(breakend_insertion_loci_count)	max(insertion_loci_count)	max(breakend_insertion_loci_count)	num_samples
HYB	Curie	HPV16	4	3	120	62	212
HYB	Curie	HPV18	2	2	17	15	36
HYB	Curie	HPV30	2	2	2	2	1
HYB	Curie	HPV31	1.5	1.5	17	7	8
HYB	Curie	HPV33	1.5	1.5	45	5	8
HYB	Curie	HPV39	2	2	2	2	6
HYB	Curie	HPV42	1	1	1	1	1
HYB	Curie	HPV45	2	2	41	2	27
HYB	Curie	HPV52	2	1	23	3	6
HYB	Curie	HPV56	32	27	32	27	1
HYB	Curie	HPV58	1	1	1	1	1
HYB	Curie	HPV59	2	2	3	3	8
HYB	Curie	HPV6	1	1	1	1	1
HYB	Curie	HPV67	1	1	1	1	2
HYB	Curie	HPV68	3	3	3	3	1
HYB	Curie	HPV70	2	2	2	2	1
HYB	Curie	HPV73	3	2.5	89	37	8
HYB	Curie	HPV82	11	7.5	20	13	2
HYB	Curie	NC_001355_7902nt_Human_papillomavirus_type_6b	1	1	1	1	1
HYB	NATGEN2015	EBV	3	3	3	3	1
HYB	NATGEN2015	HPV11	2	2	828	669	7
HYB	NATGEN2015	HPV16	11	8	1518	1215	114
HYB	NATGEN2015	HPV18	4	3	68	57	25
HYB	NATGEN2015	HPV31	1	1	41	38	3
HYB	NATGEN2015	HPV33	4	4	2609	999	8
HYB	NATGEN2015	HPV34	2	2	2	2	1
HYB	NATGEN2015	HPV45	2	2	2	2	1
HYB	NATGEN2015	HPV53	2	2	2	2	1
HYB	NATGEN2015	HPV58	130.5	107	311	264	4
HYB	NATGEN2015	HPV59	7.5	5.5	89	77	4
HYB	NATGEN2015	NC_001716_153080nt_Human_betaherpesvirus_7	1	1	1	1	1
RNA	CCLE	EBV	6	6	34	26	15
RNA	CCLE	HBV	5	4	8	5	5
RNA	CCLE	HPV16	6	2	6	2	1
RNA	CCLE	HPV18	18.5	5	31	5	2
RNA	CCLE	HPV68	3	3	3	3	1
RNA	CCLE	NC_000858_9028nt_Simian_T_lymphotropic_virus_1	7	2	46	10	3
RNA	CCLE	NC_001362_8323nt_Friend_murine_leukemia_virus	5.5	3.5	6	5	2
RNA	CCLE	NC_001436_8507nt_Human_T_cell_leukemia_virus_type_I	33	23	131	75	3
RNA	CCLE	NC_001501_8332nt_Moloney_murine_leukemia_virus	16	8	154	126	13
RNA	CCLE	NC_001669_5243nt_Macaca_mulatta_polyomavirus_1	4	2	9	5	7
RNA	CCLE	NC_001702_8135nt_Murine_type_C_retrovirus	7.5	3.5	297	189	22
RNA	CCLE	NC_006430_15246nt_Mammalian_orthorubulavirus_5	18	13.5	19	14	2
RNA	CCLE	NC_007815_8197nt_PreXMRV_1	3	2	54	32	17
RNA	CCLE	NC_009333_137969nt_Human_gammaherpesvirus_8	75	44	75	44	1
RNA	GTEx	EBV	12	11	184	119	174
RNA	GTEx	NC_001806_152222nt_Human_alphaherpesvirus_1	1	1	154	112	9
RNA	NATGEN2015	HPV16	2	2	6	3	7
RNA	NATGEN2015	HPV18	2.5	2	3	2	2
RNA	TCGA	EBV	2	2	4	2	3
RNA	TCGA	HBV	3	3	131	74	89
RNA	TCGA	HPV16	3	2	78	18	166
RNA	TCGA	HPV18	3	2	41	9	40
RNA	TCGA	HPV26	3	2	3	2	1
RNA	TCGA	HPV30	1	1	1	1	2
RNA	TCGA	HPV31	4	3	7	5	7
RNA	TCGA	HPV33	4	3	10	6	12
RNA	TCGA	HPV35	2	1.5	5	5	8
RNA	TCGA	HPV39	1	1	5	3	5
RNA	TCGA	HPV45	2	2	7	5	23
RNA	TCGA	HPV51	3	2	3	2	2
RNA	TCGA	HPV52	3	2	8	3	7
RNA	TCGA	HPV56	2.5	2.5	3	3	2
RNA	TCGA	HPV58	2	2	6	6	5
RNA	TCGA	HPV59	3	2	3	3	3
RNA	TCGA	HPV68	1	1	1	1	2
RNA	TCGA	HPV69	6	3	6	3	1
RNA	TCGA	HPV70	3	3	3	3	2
RNA	TCGA	HPV73	5	5	7	7	2
RNA	TCGA	NC_001401_4679nt_Adeno_associated_virus_2	3	3	3	3	1
RNA	TCGA	NC_001538_5153nt_Human_polyomavirus_1	2	2	2	2	1
RNA	TCGA	NC_001806_152222nt_Human_alphaherpesvirus_1	1	1	1	1	2
WGS	NATGEN2015	HPV16	2	2	2	2	1
WGS	NATGEN2015	HPV18	2	2	2	2	1
WGS	TCGA	HPV16	5	4.5	30	26	24
WGS	TCGA	HPV18	4	4	6	6	2
WGS	TCGA	HPV35	1	1	1	1	1
WGS	TCGA	HPV45	3.5	3.5	5	5	2
WXS	TCGA	EBV	2	2	14	10	15
WXS	TCGA	HPV16	4	3	181	142	155
WXS	TCGA	HPV18	2	2	120	73	41
WXS	TCGA	HPV26	1	1	1	1	1
WXS	TCGA	HPV30	1	1	1	1	1
WXS	TCGA	HPV31	5.5	4	21	16	8
WXS	TCGA	HPV33	1	1	7	7	7
WXS	TCGA	HPV35	2.5	2.5	4	4	2
WXS	TCGA	HPV39	1.5	1.5	2	2	2
WXS	TCGA	HPV45	2	2	23	13	21
WXS	TCGA	HPV52	1.5	1	2	2	4
WXS	TCGA	HPV56	3	3	3	3	1
WXS	TCGA	HPV58	2	2	304	200	4
WXS	TCGA	HPV59	2	2	2	2	3
WXS	TCGA	HPV68	1	1	1	1	1
WXS	TCGA	HPV69	2	1	2	1	1
WXS	TCGA	HPV73	2	2	2	2	1
WXS	TCGA	NC_001664_159378nt_Human_betaherpesvirus_6A	1	1	1	1	1
