## Supplementary material for "Pathogenic Viruses, Genome Integrations, and Viral::Human Chimeric Transcripts Detected by VirusIntegrationFinder Across >30k Human Tumor and Normal Samples": Table S5

cohort	project	tumor_or_normal	seqtype	tot_sample_count	virus	virus_sample_count	insertion_sample_count	frac_w_virus	frac_w_insertions	frac_ins_given_virus
CCLE	CCLE	tumor_cell_line	RNA	1018	NC_001702_8135nt_Murine_type_C_retrovirus	38	22	0.037328094302554	0.0216110019646365	0.578947368421053
Curie	Curie:Anal	tumor	HYB	93	HPV16	93	72	1	0.774193548387097	0.774193548387097
Curie	Curie:Anal	tumor	HYB	93	HPV18	21	2	0.225806451612903	0.021505376344086	0.0952380952380952
Curie	Curie:Cervical	tumor	HYB	272	HPV16	272	140	1	0.514705882352941	0.514705882352941
Curie	Curie:Cervical	tumor	HYB	272	HPV18	162	34	0.595588235294118	0.125	0.209876543209877
Curie	Curie:Cervical	tumor	HYB	272	HPV31	74	8	0.272058823529412	0.0294117647058824	0.108108108108108
Curie	Curie:Cervical	tumor	HYB	272	HPV33	111	7	0.408088235294118	0.0257352941176471	0.0630630630630631
Curie	Curie:Cervical	tumor	HYB	272	HPV39	31	6	0.113970588235294	0.0220588235294118	0.193548387096774
Curie	Curie:Cervical	tumor	HYB	272	HPV45	127	27	0.466911764705882	0.0992647058823529	0.21259842519685
Curie	Curie:Cervical	tumor	HYB	272	HPV52	74	6	0.272058823529412	0.0220588235294118	0.0810810810810811
Curie	Curie:Cervical	tumor	HYB	272	HPV59	37	8	0.136029411764706	0.0294117647058824	0.216216216216216
Curie	Curie:Cervical	tumor	HYB	272	HPV73	66	8	0.242647058823529	0.0294117647058824	0.121212121212121
GTEx	Cells_EBV-transformed_lymphocytes	normal	RNA	174	EBV	174	171	1	0.982758620689655	0.982758620689655
NATGEN2015	NATGEN2015	tumor	HYB	132	HPV11	18	7	0.136363636363636	0.053030303030303	0.388888888888889
NATGEN2015	NATGEN2015	tumor	HYB	132	HPV16	128	111	0.96969696969697	0.840909090909091	0.8671875
NATGEN2015	NATGEN2015	tumor	HYB	132	HPV18	59	24	0.446969696969697	0.181818181818182	0.406779661016949
NATGEN2015	NATGEN2015	tumor	HYB	132	HPV31	19	3	0.143939393939394	0.0227272727272727	0.157894736842105
NATGEN2015	NATGEN2015	tumor	HYB	132	HPV33	27	8	0.204545454545455	0.0606060606060606	0.296296296296296
NATGEN2015	NATGEN2015	tumor	HYB	132	HPV58	22	4	0.166666666666667	0.0303030303030303	0.181818181818182
NATGEN2015	NATGEN2015	tumor	HYB	132	HPV59	11	4	0.0833333333333333	0.0303030303030303	0.363636363636364
NATGEN2015	NATGEN2015	tumor	RNA	7	HPV16	5	4	0.714285714285714	0.571428571428571	0.8
NATGEN2015	NATGEN2015	tumor	RNA	7	HPV18	1	1	0.142857142857143	0.142857142857143	1
NATGEN2015	NATGEN2015	tumor_cell_line	HYB	3	HPV16	3	3	1	1	1
NATGEN2015	NATGEN2015	tumor_cell_line	HYB	3	HPV18	1	1	0.333333333333333	0.333333333333333	1
NATGEN2015	NATGEN2015	tumor_cell_line	RNA	4	HPV16	3	3	0.75	0.75	1
NATGEN2015	NATGEN2015	tumor_cell_line	RNA	4	HPV18	1	1	0.25	0.25	1
NATGEN2015	NATGEN2015	tumor_cell_line	WGS	8	HPV16	1	1	0.125	0.125	1
NATGEN2015	NATGEN2015	tumor_cell_line	WGS	8	HPV18	4	4	0.5	0.5	1
TCGA	CESC	normal	WXS	8	HPV16	4	2	0.5	0.25	0.5
TCGA	CESC	tumor	RNA	306	HPV16	167	126	0.545751633986928	0.411764705882353	0.754491017964072
TCGA	CESC	tumor	RNA	306	HPV18	38	38	0.124183006535948	0.124183006535948	1
TCGA	CESC	tumor	RNA	306	HPV31	7	7	0.0228758169934641	0.0228758169934641	1
TCGA	CESC	tumor	RNA	306	HPV45	23	22	0.0751633986928105	0.0718954248366013	0.956521739130435
TCGA	CESC	tumor	RNA	306	HPV52	8	7	0.0261437908496732	0.0228758169934641	0.875
TCGA	CESC	tumor	WGS	49	HPV16	22	11	0.448979591836735	0.224489795918367	0.5
TCGA	CESC	tumor	WGS	49	HPV18	2	2	0.0408163265306122	0.0408163265306122	1
TCGA	CESC	tumor	WGS	49	HPV45	2	2	0.0408163265306122	0.0408163265306122	1
TCGA	CESC	tumor	WXS	305	HPV16	183	151	0.6	0.495081967213115	0.825136612021858
TCGA	CESC	tumor	WXS	305	HPV18	42	41	0.137704918032787	0.134426229508197	0.976190476190476
TCGA	CESC	tumor	WXS	305	HPV31	18	8	0.059016393442623	0.0262295081967213	0.444444444444444
TCGA	CESC	tumor	WXS	305	HPV33	11	7	0.0360655737704918	0.0229508196721311	0.636363636363636
TCGA	CESC	tumor	WXS	305	HPV45	21	21	0.0688524590163934	0.0688524590163934	1
TCGA	HNSC	tumor	RNA	522	HPV16	61	38	0.116858237547893	0.0727969348659004	0.622950819672131
TCGA	HNSC	tumor	WGS	37	HPV16	18	13	0.486486486486487	0.351351351351351	0.722222222222222
TCGA	HNSC	tumor	WGS	37	HPV35	1	1	0.027027027027027	0.027027027027027	1
TCGA	LIHC	normal	RNA	50	HBV	7	7	0.14	0.14	1
TCGA	LIHC	tumor	RNA	373	HBV	89	80	0.238605898123324	0.214477211796247	0.898876404494382
TCGA	STAD	tumor	WXS	433	EBV	31	15	0.0715935334872979	0.0346420323325635	0.483870967741935
